# Automated high-throughput profiling of single-cell total transcriptome with scComplete-seq

**DOI:** 10.1101/2024.03.12.584729

**Authors:** Fatma Betül Dinçaslan, Shaun Wei Yang Ngang, Rui Zhen Tan, Lih Feng Cheow

## Abstract

Detecting the complete portrait of the transcriptome is essential to understanding the roles of both polyadenylated and non-polyadenylated RNA species. However, current efforts to investigate the heterogeneity of the total cellular transcriptome in single cells are limited by the lack of an automated, high-throughput assay that can be carried out on existing platforms. To address this issue, we developed scComplete-seq, a method that can easily augment existing high-throughput droplet-based single-cell mRNA sequencing to provide additional information on the non-polyadenylated transcriptome. Using scComplete-seq, we have successfully detected long and short non-polyadenylated RNAs at single-cell resolution, including cell-cycle-specific histone RNAs, cell-type-specific short non-coding RNA, as well as enhancer RNAs in cancer cells and PBMCs. By applying scComplete-seq, we have identified changes in both coding and non-coding transcriptome in PBMCs during different stimulations. Measuring the enhancer RNA expression also revealed the activation of specific biological processes and the transcription factors regulating such changes.
