## Supplementary Data 3 for "Automated high-throughput profiling of single-cell total transcriptome with scComplete-seq"

### Sheet: Differential Enhancers 
T cell	Bcell	Monocyte
CROCCP3	THBS3	LINC01740
MPP7	PFKFB3	IRF2BP2
MPP7	PFKFB3	ZMIZ1	AS1
CCSER2	LOC124902371	LOC399900
CCSER2	CCND2	FRMD8
DHX37	LOC124903558	FRMD8
DHX37	CSNK1G2	DUSP6
MCF2L	BCL11A	CRIP2
MCF2L	HLA-DRA	DMXL2
MCF2L	HLA-DOA	PER1
BCL11B	TRAF3IP2	PIK3R5
BCL2	LOC124901444	LOC100287808
LOC124904791	PRRX2	ATXN7L3
ARHGAP35		ATXN7L3	AS1
CXCR4		FMNL1
ARHGEF3		RFX2
IL7R		RFX2
IL7R		HOOK2
CCDC167		IER2
CCDC167		MIR23AHG
BICRAL		NANOS3
LOC107986939		ZEB2
CHD7		TEX41
		NR4A2
		CRELD2
		LOC102724608
		PDCD6	AHRR
		AHRR
		ARHGAP26
		LINC02980
		LOC101927609
		LOC101927609
		LOC107987020
		ENG
		ENG

### Sheet: Monocyte enhancer
Overlap Results
Collection(s):	GO
# overlaps shown:	4
# genesets in collections:	10461
# genes in comparison (n):	25
# genes in universe (N):	42722
Gene Set Name	# Genes in Gene Set (K)	Description	# Genes in Overlap (k)	k/K	p-value	FDR q-value
GOBP_RESPONSE_TO_GROWTH_FACTOR	764	Any process that results in a change in state or activity of a cell or an organism (in terms of movement, secretion, enzyme production, gene expression, etc.) as a result of a growth factor stimulus. [GOC:BHF, GOC:mah]	6	0.0079	4.25e-06	0.0136
GOBP_POSITIVE_REGULATION_OF_TRANSCRIPTION_BY_RNA_POLYMERASE_II	1241	Any process that activates or increases the frequency, rate or extent of transcription from an RNA polymerase II promoter. [GOC:go_curators, GOC:txnOH]	7	0.0056	5.21e-06	0.0136
GOBP_POSITIVE_REGULATION_OF_RNA_METABOLIC_PROCESS	1898	Any process that activates or increases the frequency, rate or extent of the chemical reactions and pathways involving RNA. [GOC:ai]	9	0.0047	7.08e-07	0.0074
GOBP_RESPONSE_TO_ENDOGENOUS_STIMULUS	1777	Any process that results in a change in state or activity of a cell or an organism (in terms of movement, secretion, enzyme production, gene expression, etc.) as a result of a stimulus arising within the organism. [GOC:sm]	8	0.0045	5.06e-06	0.0136
Gene/Gene Set Overlap Matrix
Entrez Gene Id	Gene Symbol	Gene Description	GOBP_POSITIVE_REGULATION_OF_RNA_METABOLIC_PROCESS	GOBP_RESPONSE_TO_GROWTH_FACTOR	GOBP_RESPONSE_TO_ENDOGENOUS_STIMULUS	GOBP_POSITIVE_REGULATION_OF_TRANSCRIPTION_BY_RNA_POLYMERASE_II
57178	ZMIZ1	zinc finger MIZ-type containing 1 [Source:HGNC Symbol;Acc:HGNC:16493]	GOBP_POSITIVE_REGULATION_OF_RNA_METABOLIC_PROCESS	GOBP_RESPONSE_TO_GROWTH_FACTOR	GOBP_RESPONSE_TO_ENDOGENOUS_STIMULUS	GOBP_POSITIVE_REGULATION_OF_TRANSCRIPTION_BY_RNA_POLYMERASE_II
9839	ZEB2	zinc finger E-box binding homeobox 2 [Source:HGNC Symbol;Acc:HGNC:14881]	GOBP_POSITIVE_REGULATION_OF_RNA_METABOLIC_PROCESS	GOBP_RESPONSE_TO_GROWTH_FACTOR	GOBP_RESPONSE_TO_ENDOGENOUS_STIMULUS	GOBP_POSITIVE_REGULATION_OF_TRANSCRIPTION_BY_RNA_POLYMERASE_II
2022	ENG	endoglin [Source:HGNC Symbol;Acc:HGNC:3349]	GOBP_POSITIVE_REGULATION_OF_RNA_METABOLIC_PROCESS	GOBP_RESPONSE_TO_GROWTH_FACTOR	GOBP_RESPONSE_TO_ENDOGENOUS_STIMULUS	GOBP_POSITIVE_REGULATION_OF_TRANSCRIPTION_BY_RNA_POLYMERASE_II
9592	IER2	immediate early response 2 [Source:HGNC Symbol;Acc:HGNC:28871]	GOBP_POSITIVE_REGULATION_OF_RNA_METABOLIC_PROCESS	GOBP_RESPONSE_TO_GROWTH_FACTOR	GOBP_RESPONSE_TO_ENDOGENOUS_STIMULUS	GOBP_POSITIVE_REGULATION_OF_TRANSCRIPTION_BY_RNA_POLYMERASE_II
4929	NR4A2	nuclear receptor subfamily 4 group A member 2 [Source:HGNC Symbol;Acc:HGNC:7981]	GOBP_POSITIVE_REGULATION_OF_RNA_METABOLIC_PROCESS		GOBP_RESPONSE_TO_ENDOGENOUS_STIMULUS	GOBP_POSITIVE_REGULATION_OF_TRANSCRIPTION_BY_RNA_POLYMERASE_II
5187	PER1	period circadian regulator 1 [Source:HGNC Symbol;Acc:HGNC:8845]	GOBP_POSITIVE_REGULATION_OF_RNA_METABOLIC_PROCESS		GOBP_RESPONSE_TO_ENDOGENOUS_STIMULUS	GOBP_POSITIVE_REGULATION_OF_TRANSCRIPTION_BY_RNA_POLYMERASE_II
5990	RFX2	regulatory factor X2 [Source:HGNC Symbol;Acc:HGNC:9983]	GOBP_POSITIVE_REGULATION_OF_RNA_METABOLIC_PROCESS			GOBP_POSITIVE_REGULATION_OF_TRANSCRIPTION_BY_RNA_POLYMERASE_II
56970	ATXN7L3	ataxin 7 like 3 [Source:HGNC Symbol;Acc:HGNC:25416]	GOBP_POSITIVE_REGULATION_OF_RNA_METABOLIC_PROCESS
342977	NANOS3	nanos C2HC-type zinc finger 3 [Source:HGNC Symbol;Acc:HGNC:22048]	GOBP_POSITIVE_REGULATION_OF_RNA_METABOLIC_PROCESS
10016	PDCD6	programmed cell death 6 [Source:HGNC Symbol;Acc:HGNC:8765]		GOBP_RESPONSE_TO_GROWTH_FACTOR	GOBP_RESPONSE_TO_ENDOGENOUS_STIMULUS
1848	DUSP6	dual specificity phosphatase 6 [Source:HGNC Symbol;Acc:HGNC:3072]		GOBP_RESPONSE_TO_GROWTH_FACTOR	GOBP_RESPONSE_TO_ENDOGENOUS_STIMULUS
57491	AHRR	aryl hydrocarbon receptor repressor [Source:HGNC Symbol;Acc:HGNC:346]
29911	HOOK2	hook microtubule tethering protein 2 [Source:HGNC Symbol;Acc:HGNC:19885]
752	FMNL1	formin like 1 [Source:HGNC Symbol;Acc:HGNC:1212]
359948	IRF2BP2	interferon regulatory factor 2 binding protein 2 [Source:HGNC Symbol;Acc:HGNC:21729]
1397	CRIP2	cysteine rich protein 2 [Source:HGNC Symbol;Acc:HGNC:2361]
83786	FRMD8	FERM domain containing 8 [Source:HGNC Symbol;Acc:HGNC:25462]
23533	PIK3R5	phosphoinositide-3-kinase regulatory subunit 5 [Source:HGNC Symbol;Acc:HGNC:30035]
23092	ARHGAP26	Rho GTPase activating protein 26 [Source:HGNC Symbol;Acc:HGNC:17073]
23312	DMXL2	Dmx like 2 [Source:HGNC Symbol;Acc:HGNC:2938]
284454	MIR23AHG	miR-23a/27a/24-2 cluster host gene [Source:HGNC Symbol;Acc:HGNC:27620]
79174	CRELD2	cysteine rich with EGF like domains 2 [Source:HGNC Symbol;Acc:HGNC:28150]
101929565	LINC01740	long intergenic non-protein coding RNA 1740 [Source:HGNC Symbol;Acc:HGNC:52528]
123706533	LINC02980	long intergenic non-protein coding RNA 2980 [Source:HGNC Symbol;Acc:HGNC:56046]
401014	TEX41	testis expressed 41 [Source:HGNC Symbol;Acc:HGNC:48667]

### Sheet: B cell enhancer
Overlap Results
Collection(s):	GO
# overlaps shown:	10
# genesets in collections:	10461
# genes in comparison (n):	9
# genes in universe (N):	42722
Gene Set Name	# Genes in Gene Set (K)	Description	# Genes in Overlap (k)	k/K	p-value	FDR q-value
GOBP_PEPTIDE_ANTIGEN_ASSEMBLY_WITH_MHC_CLASS_II_PROTEIN_COMPLEX	16	The binding of a peptide to the antigen binding groove of an MHC class II protein complex. [GOC:add, ISBN:0781735149, PMID:15771591]	2	0.125	4.73e-06	0.0187
GOBP_PEPTIDE_ANTIGEN_ASSEMBLY_WITH_MHC_PROTEIN_COMPLEX	20	The binding of a peptide to the antigen binding groove of an MHC protein complex. [GOC:add, ISBN:0781735149, PMID:15771591]	2	0.1	7.48e-06	0.0196
GOBP_ANTIGEN_PROCESSING_AND_PRESENTATION_OF_EXOGENOUS_PEPTIDE_ANTIGEN_VIA_MHC_CLASS_II	31	The process in which an antigen-presenting cell expresses a peptide antigen of exogenous origin on its cell surface in association with an MHC class II protein complex. The peptide antigen is typically, but not always, processed from a whole protein. [GOC:add, ISBN:0781735149, PMID:15771591]	2	0.0645	1.83e-05	0.0273
GOBP_ANTIGEN_PROCESSING_AND_PRESENTATION_OF_PEPTIDE_OR_POLYSACCHARIDE_ANTIGEN_VIA_MHC_CLASS_II	37	The process in which an antigen-presenting cell expresses antigen (peptide or polysaccharide) on its cell surface in association with an MHC class II protein complex. [GOC:add, ISBN:0781735149, PMID:15531770, PMID:15771591, PMID:16153240]	2	0.0541	2.62e-05	0.0291
GOBP_T_CELL_DIFFERENTIATION	307	The process in which a precursor cell type acquires characteristics of a more mature T-cell. A T cell is a type of lymphocyte whose definin characteristic is the expression of a T cell receptor complex. [GO_REF:0000022, GOC:jid, GOC:mah]	3	0.0098	2.99e-05	0.0291
Gene/Gene Set Overlap Matrix
Entrez Gene Id	Gene Symbol	Gene Description	GOMF_MHC_CLASS_II_RECEPTOR_ACTIVITY	GOBP_PEPTIDE_ANTIGEN_ASSEMBLY_WITH_MHC_CLASS_II_PROTEIN_COMPLEX	GOCC_MHC_CLASS_II_PROTEIN_COMPLEX	GOBP_PEPTIDE_ANTIGEN_ASSEMBLY_WITH_MHC_PROTEIN_COMPLEX	GOCC_MHC_PROTEIN_COMPLEX
3122	HLA-DRA	major histocompatibility complex, class II, DR alpha [Source:HGNC Symbol;Acc:HGNC:4947]	GOMF_MHC_CLASS_II_RECEPTOR_ACTIVITY	GOBP_PEPTIDE_ANTIGEN_ASSEMBLY_WITH_MHC_CLASS_II_PROTEIN_COMPLEX	GOCC_MHC_CLASS_II_PROTEIN_COMPLEX	GOBP_PEPTIDE_ANTIGEN_ASSEMBLY_WITH_MHC_PROTEIN_COMPLEX	GOCC_MHC_PROTEIN_COMPLEX
3111	HLA-DOA	major histocompatibility complex, class II, DO alpha [Source:HGNC Symbol;Acc:HGNC:4936]	GOMF_MHC_CLASS_II_RECEPTOR_ACTIVITY	GOBP_PEPTIDE_ANTIGEN_ASSEMBLY_WITH_MHC_CLASS_II_PROTEIN_COMPLEX	GOCC_MHC_CLASS_II_PROTEIN_COMPLEX	GOBP_PEPTIDE_ANTIGEN_ASSEMBLY_WITH_MHC_PROTEIN_COMPLEX	GOCC_MHC_PROTEIN_COMPLEX
10758	TRAF3IP2	TRAF3 interacting protein 2 [Source:HGNC Symbol;Acc:HGNC:1343]
53335	BCL11A	BCL11 transcription factor A [Source:HGNC Symbol;Acc:HGNC:13221]
7059	THBS3	thrombospondin 3 [Source:HGNC Symbol;Acc:HGNC:11787]
894	CCND2	cyclin D2 [Source:HGNC Symbol;Acc:HGNC:1583]
51450	PRRX2	paired related homeobox 2 [Source:HGNC Symbol;Acc:HGNC:21338]
1455	CSNK1G2	casein kinase 1 gamma 2 [Source:HGNC Symbol;Acc:HGNC:2455]
5209	PFKFB3	6-phosphofructo-2-kinase/fructose-2,6-biphosphatase 3 [Source:HGNC Symbol;Acc:HGNC:8874]

### Sheet: T cell enhancer
Overlap Results
Collection(s):	GO
# overlaps shown:	10
# genesets in collections:	10461
# genes in comparison (n):	14
# genes in universe (N):	42722
Gene Set Name	# Genes in Gene Set (K)	Description	# Genes in Overlap (k)	k/K	p-value	FDR q-value
GOBP_NEGATIVE_REGULATION_OF_T_CELL_APOPTOTIC_PROCESS	25	Any process that stops, prevents, or reduces the frequency, rate or extent of T cell death by apoptotic process. [GOC:add, GOC:mtg_apoptosis, ISBN:0781765196]	3	0.12	6.42e-08	0.000474
GOBP_NEGATIVE_REGULATION_OF_LYMPHOCYTE_APOPTOTIC_PROCESS	39	Any process that stops, prevents, or reduces the frequency, rate or extent of lymphocyte death by apoptotic process. [GOC:add, GOC:mtg_apoptosis, ISBN:0781765196]	3	0.0769	2.54e-07	0.000719
GOBP_REGULATION_OF_T_CELL_APOPTOTIC_PROCESS	40	Any process that modulates the occurrence or rate of T cell death by apoptotic process. [GOC:add, GOC:mtg_apoptosis, ISBN:0781765196]	3	0.075	2.75e-07	0.000719
GOBP_T_CELL_APOPTOTIC_PROCESS	58	Any apoptotic process in a T cell, a type of lymphocyte whose defining characteristic is the expression of a T cell receptor complex. [CL:0000084, GOC:add, GOC:mtg_apoptosis, ISBN:0781765196]	3	0.0517	8.55e-07	0.00124
GOBP_NEGATIVE_REGULATION_OF_LEUKOCYTE_APOPTOTIC_PROCESS	59	Any process that stops, prevents, or reduces the frequency, rate or extent of leukocyte apoptotic process. [GOC:BHF, GOC:mtg_apoptosis]	3	0.0508	9.01e-07	0.00124
GOBP_REGULATION_OF_LYMPHOCYTE_APOPTOTIC_PROCESS	60	Any process that modulates the occurrence or rate of lymphocyte death by apoptotic process. [GOC:add, GOC:mtg_apoptosis, ISBN:0781765196]	3	0.05	9.48e-07	0.00124
GOBP_LYMPHOCYTE_APOPTOTIC_PROCESS	82	Any apoptotic process in a lymphocyte, a leukocyte commonly found in the blood and lymph that has the characteristics of a large nucleus, a neutral staining cytoplasm, and prominent heterochromatin. [CL:0000542, GOC:add, GOC:mtg_apoptosis, ISBN:0781765196]	3	0.0366	2.44e-06	0.00229
GOBP_T_CELL_DIFFERENTIATION	307	The process in which a precursor cell type acquires characteristics of a more mature T-cell. A T cell is a type of lymphocyte whose definin characteristic is the expression of a T cell receptor complex. [GO_REF:0000022, GOC:jid, GOC:mah]	4	0.013	2.47e-06	0.00229
GOBP_HEAD_DEVELOPMENT	772	The biological process whose specific outcome is the progression of a head from an initial condition to its mature state. The head is the anterior-most division of the body. [GOC:dph]	6	0.0078	9.06e-08	0.000474
GOBP_CENTRAL_NERVOUS_SYSTEM_DEVELOPMENT	1029	The process whose specific outcome is the progression of the central nervous system over time, from its formation to the mature structure. The central nervous system is the core nervous system that serves an integrating and coordinating function. In vertebrates it consists of the brain and spinal cord. In those invertebrates with a central nervous system it typically consists of a brain, cerebral…	6	0.0058	4.9e-07	0.00102
Gene/Gene Set Overlap Matrix
Entrez Gene Id	Gene Symbol	Gene Description	GOBP_NEGATIVE_REGULATION_OF_T_CELL_APOPTOTIC_PROCESS	GOBP_HEAD_DEVELOPMENT	GOBP_NEGATIVE_REGULATION_OF_LYMPHOCYTE_APOPTOTIC_PROCESS	GOBP_REGULATION_OF_T_CELL_APOPTOTIC_PROCESS	GOBP_CENTRAL_NERVOUS_SYSTEM_DEVELOPMENT	GOBP_T_CELL_APOPTOTIC_PROCESS	GOBP_NEGATIVE_REGULATION_OF_LEUKOCYTE_APOPTOTIC_PROCESS	GOBP_REGULATION_OF_LYMPHOCYTE_APOPTOTIC_PROCESS	GOBP_LYMPHOCYTE_APOPTOTIC_PROCESS	GOBP_T_CELL_DIFFERENTIATION
596	BCL2	BCL2 apoptosis regulator [Source:HGNC Symbol;Acc:HGNC:990]	GOBP_NEGATIVE_REGULATION_OF_T_CELL_APOPTOTIC_PROCESS	GOBP_HEAD_DEVELOPMENT	GOBP_NEGATIVE_REGULATION_OF_LYMPHOCYTE_APOPTOTIC_PROCESS	GOBP_REGULATION_OF_T_CELL_APOPTOTIC_PROCESS	GOBP_CENTRAL_NERVOUS_SYSTEM_DEVELOPMENT	GOBP_T_CELL_APOPTOTIC_PROCESS	GOBP_NEGATIVE_REGULATION_OF_LEUKOCYTE_APOPTOTIC_PROCESS	GOBP_REGULATION_OF_LYMPHOCYTE_APOPTOTIC_PROCESS	GOBP_LYMPHOCYTE_APOPTOTIC_PROCESS	GOBP_T_CELL_DIFFERENTIATION
64919	BCL11B	BCL11 transcription factor B [Source:HGNC Symbol;Acc:HGNC:13222]	GOBP_NEGATIVE_REGULATION_OF_T_CELL_APOPTOTIC_PROCESS	GOBP_HEAD_DEVELOPMENT	GOBP_NEGATIVE_REGULATION_OF_LYMPHOCYTE_APOPTOTIC_PROCESS	GOBP_REGULATION_OF_T_CELL_APOPTOTIC_PROCESS	GOBP_CENTRAL_NERVOUS_SYSTEM_DEVELOPMENT	GOBP_T_CELL_APOPTOTIC_PROCESS	GOBP_NEGATIVE_REGULATION_OF_LEUKOCYTE_APOPTOTIC_PROCESS	GOBP_REGULATION_OF_LYMPHOCYTE_APOPTOTIC_PROCESS	GOBP_LYMPHOCYTE_APOPTOTIC_PROCESS	GOBP_T_CELL_DIFFERENTIATION
3575	IL7R	interleukin 7 receptor [Source:HGNC Symbol;Acc:HGNC:6024]	GOBP_NEGATIVE_REGULATION_OF_T_CELL_APOPTOTIC_PROCESS		GOBP_NEGATIVE_REGULATION_OF_LYMPHOCYTE_APOPTOTIC_PROCESS	GOBP_REGULATION_OF_T_CELL_APOPTOTIC_PROCESS		GOBP_T_CELL_APOPTOTIC_PROCESS	GOBP_NEGATIVE_REGULATION_OF_LEUKOCYTE_APOPTOTIC_PROCESS	GOBP_REGULATION_OF_LYMPHOCYTE_APOPTOTIC_PROCESS	GOBP_LYMPHOCYTE_APOPTOTIC_PROCESS	GOBP_T_CELL_DIFFERENTIATION
55636	CHD7	chromodomain helicase DNA binding protein 7 [Source:HGNC Symbol;Acc:HGNC:20626]		GOBP_HEAD_DEVELOPMENT			GOBP_CENTRAL_NERVOUS_SYSTEM_DEVELOPMENT					GOBP_T_CELL_DIFFERENTIATION
7852	CXCR4	C-X-C motif chemokine receptor 4 [Source:HGNC Symbol;Acc:HGNC:2561]		GOBP_HEAD_DEVELOPMENT			GOBP_CENTRAL_NERVOUS_SYSTEM_DEVELOPMENT
57647	DHX37	DEAH-box helicase 37 [Source:HGNC Symbol;Acc:HGNC:17210]		GOBP_HEAD_DEVELOPMENT			GOBP_CENTRAL_NERVOUS_SYSTEM_DEVELOPMENT
2909	ARHGAP35	Rho GTPase activating protein 35 [Source:HGNC Symbol;Acc:HGNC:4591]		GOBP_HEAD_DEVELOPMENT			GOBP_CENTRAL_NERVOUS_SYSTEM_DEVELOPMENT
23506	BICRAL	BICRA like chromatin remodeling complex associated protein [Source:HGNC Symbol;Acc:HGNC:21111]
23263	MCF2L	MCF.2 cell line derived transforming sequence like [Source:HGNC Symbol;Acc:HGNC:14576]
50650	ARHGEF3	Rho guanine nucleotide exchange factor 3 [Source:HGNC Symbol;Acc:HGNC:683]
143098	MPP7	MAGUK p55 scaffold protein 7 [Source:HGNC Symbol;Acc:HGNC:26542]
54462	CCSER2	coiled-coil serine rich protein 2 [Source:HGNC Symbol;Acc:HGNC:29197]
114819	CROCCP3	CROCC pseudogene 3 [Source:HGNC Symbol;Acc:HGNC:29405]
154467	CCDC167	coiled-coil domain containing 167 [Source:HGNC Symbol;Acc:HGNC:21239]
